# A rapid alkalinization factor-like peptide EaF82 impairs tapetum degeneration during pollen development through induced ATP deficiency

**DOI:** 10.1101/2022.08.11.503650

**Authors:** Chiu-Yueh Hung, Farooqahmed S. Kittur, Keely N. Wharton, Makendra L. Umstead, D’Shawna B. Burwell, Martinique Thomas, Qi Qi, Jianhui Zhang, Carla E. Oldham, Kent O. Burkey, Jianjun Chen, Jiahua Xie

## Abstract

In plants, timely degeneration of tapetal cells is essential for providing nutrients and other substances to support pollen development. Rapid alkalinization factors (RALFs) are small, cysteine-rich peptides known to be involved in various aspects of plant development and growth, and defense against biotic and abiotic stresses. However, the functions of most of them remain unknown, while no RALF has been reported to involve in tapetum degeneration. In this study, we demonstrated that a novel cysteine-rich peptide EaF82 isolated from shy-flowering ‘Golden Pothos’ plants is a RALF-like peptide and displays alkalinizing activity. Its heterologous expression in Arabidopsis delayed tapetum degeneration and reduced pollen production and seed yields. RNAseq, RT-qPCR and biochemical analyses showed that overexpressing *EaF82* down-regulated a group of genes involved in pH changes, cell wall modifications, tapetum degeneration and pollen maturation as well as seven endogenous Arabidopsis *RALF* genes, and decreased proteasome activity and ATP levels. Yeast two-hybrid screening identified AKIN10, a subunit of energy-sensing SnRK1 kinase, to be its interacting partner. Our study reveals a possible regulatory role for RALF peptide in tapetum degeneration and suggests that EaF82 action may be mediated through AKIN10 leading to the alteration of transcriptome and energy metabolism, thereby causing ATP deficiency and impairing pollen development.
