## Supplementary material for "A rapid alkalinization factor-like peptide EaF82 impairs tapetum degeneration during pollen development through induced ATP deficiency": All supplemental figures and tables: Data Set_S2 GO up.xlsx

### Sheet: biological process
Analysis Type:	PANTHER Overrepresentation Test (Released 20200728)
Annotation Version and Release Date:	GO Ontology database DOI: 10.5281/zenodo.4081749 Released 2020-10-09
Analyzed List:	Client Text Box Input (Arabidopsis thaliana)
Reference List:	Arabidopsis thaliana (all genes in database)
Test Type:	FISHER
Correction:	BONFERRONI
Bonferroni count:	2849
GO biological process complete	Arabidopsis thaliana - REFLIST (27462)	Client Text Box Input (103)	Client Text Box Input (expected)	Client Text Box Input (over/under)	Client Text Box Input (fold Enrichment)	Client Text Box Input (P-value)
regulation of developmental process (GO:0050793)	757	13	2.84	+	4.58	0.0172
Unclassified (UNCLASSIFIED)	6046	26	22.68	+	1.15	0

### Sheet: cellular component
Analysis Type:	PANTHER Overrepresentation Test (Released 20200728)
Annotation Version and Release Date:	GO Ontology database DOI: 10.5281/zenodo.4081749 Released 2020-10-09
Analyzed List:	Client Text Box Input (Arabidopsis thaliana)
Reference List:	Arabidopsis thaliana (all genes in database)
Test Type:	FISHER
Correction:	BONFERRONI
Bonferroni count:	680
GO cellular component complete	Arabidopsis thaliana - REFLIST (27462)	Client Text Box Input (103)	Client Text Box Input (expected)	Client Text Box Input (over/under)	Client Text Box Input (fold Enrichment)	Client Text Box Input (P-value)
Unclassified (UNCLASSIFIED)	3005	15	11.27	+	1.33	0

### Sheet: molecular function
Analysis Type:	PANTHER Overrepresentation Test (Released 20200728)
Annotation Version and Release Date:	GO Ontology database DOI: 10.5281/zenodo.4081749 Released 2020-10-09
Analyzed List:	Client Text Box Input (Arabidopsis thaliana)
Reference List:	Arabidopsis thaliana (all genes in database)
Test Type:	FISHER
Correction:	BONFERRONI
Bonferroni count:	1771
GO molecular function complete	Arabidopsis thaliana - REFLIST (27462)	Client Text Box Input (103)	Client Text Box Input (expected)	Client Text Box Input (over/under)	Client Text Box Input (fold Enrichment)	Client Text Box Input (P-value)
sequence-specific DNA binding (GO:0043565)	1028	15	3.86	+	3.89	0.0136
Unclassified (UNCLASSIFIED)	6071	21	22.77	-	0.92	0
