## Supplementary material for "A rapid alkalinization factor-like peptide EaF82 impairs tapetum degeneration during pollen development through induced ATP deficiency": All supplemental figures and tables: Data Set_S3 GO down.xlsx

### Sheet: biological process 
Analysis Type:	PANTHER Overrepresentation Test (Released 20200728)
Annotation Version and Release Date:	GO Ontology database DOI: 10.5281/zenodo.4081749 Released 2020-10-09
Analyzed List:	Client Text Box Input (Arabidopsis thaliana)
Reference List:	Arabidopsis thaliana (all genes in database)
Test Type:	FISHER
Correction:	BONFERRONI
Bonferroni count:	2849
GO biological process complete	Arabidopsis thaliana - REFLIST (27462)	Client Text Box Input (829)	Client Text Box Input (expected)	Client Text Box Input (over/under)	Client Text Box Input (fold Enrichment)	Client Text Box Input (P-value)
regulation of pollen tube growth (GO:0080092)	35	13	1.06	+	12.3	2.28e-06
regulation of cell morphogenesis involved in differentiation (GO:0010769)	40	13	1.21	+	10.77	8.69e-06
regulation of pH (GO:0006885)	57	16	1.72	+	9.3	8.09e-07
monovalent inorganic cation homeostasis (GO:0055067)	79	17	2.38	+	7.13	7.5e-06
pollen tube growth (GO:0009860)	134	26	4.05	+	6.43	3.82e-09
regulation of unidimensional cell growth (GO:0051510)	74	14	2.23	+	6.27	0.000759
pectin catabolic process (GO:0045490)	98	18	2.96	+	6.08	2.3e-05
indole-containing compound metabolic process (GO:0042430)	73	12	2.2	+	5.45	0.0195
cell tip growth (GO:0009932)	159	26	4.8	+	5.42	1.13e-07
pollen tube development (GO:0048868)	191	31	5.77	+	5.38	1.8e-09
regulation of cell morphogenesis (GO:0022604)	99	15	2.99	+	5.02	0.00357
multi-multicellular organism process (GO:0044706)	286	42	8.63	+	4.86	3.25e-12
pollination (GO:0009856)	286	42	8.63	+	4.86	3.25e-12
cell wall modification (GO:0042545)	173	25	5.22	+	4.79	2.7e-06
developmental cell growth (GO:0048588)	196	28	5.92	+	4.73	3.39e-07
detoxification (GO:0098754)	100	14	3.02	+	4.64	0.0183
polysaccharide catabolic process (GO:0000272)	143	19	4.32	+	4.4	0.000889
regulation of cell growth (GO:0001558)	116	15	3.5	+	4.28	0.0206
response to toxic substance (GO:0009636)	120	15	3.62	+	4.14	0.0298
response to salicylic acid (GO:0009751)	155	19	4.68	+	4.06	0.00269
aging (GO:0007568)	132	16	3.98	+	4.02	0.0218
cell morphogenesis involved in differentiation (GO:0000904)	228	27	6.88	+	3.92	2.86e-05
monovalent inorganic cation transport (GO:0015672)	169	20	5.1	+	3.92	0.00232
secondary metabolite biosynthetic process (GO:0044550)	144	17	4.35	+	3.91	0.0157
pectin metabolic process (GO:0045488)	161	19	4.86	+	3.91	0.00451
galacturonan metabolic process (GO:0010393)	162	19	4.89	+	3.89	0.0049
inorganic ion homeostasis (GO:0098771)	250	29	7.55	+	3.84	1.25e-05
cation homeostasis (GO:0055080)	236	27	7.12	+	3.79	5.52e-05
cell wall organization (GO:0071555)	274	30	8.27	+	3.63	2.28e-05
ion homeostasis (GO:0050801)	290	31	8.75	+	3.54	2.15e-05
unidimensional cell growth (GO:0009826)	287	30	8.66	+	3.46	5.94e-05
carbohydrate catabolic process (GO:0016052)	233	23	7.03	+	3.27	0.00635
cell development (GO:0048468)	318	31	9.6	+	3.23	0.000149
external encapsulating structure organization (GO:0045229)	320	31	9.66	+	3.21	0.00017
developmental growth involved in morphogenesis (GO:0060560)	334	32	10.08	+	3.17	0.000132
response to organic cyclic compound (GO:0014070)	280	26	8.45	+	3.08	0.00406
multi-organism process (GO:0051704)	525	48	15.85	+	3.03	2.53e-07
cell wall organization or biogenesis (GO:0071554)	505	45	15.24	+	2.95	2.1e-06
secondary metabolic process (GO:0019748)	303	27	9.15	+	2.95	0.0053
developmental growth (GO:0048589)	384	34	11.59	+	2.93	0.000291
response to oxidative stress (GO:0006979)	458	40	13.83	+	2.89	3.12e-05
cell growth (GO:0016049)	385	33	11.62	+	2.84	0.000889
anion transport (GO:0006820)	281	24	8.48	+	2.83	0.0375
innate immune response (GO:0045087)	305	26	9.21	+	2.82	0.0171
cell morphogenesis (GO:0000902)	368	31	11.11	+	2.79	0.00283
immune response (GO:0006955)	312	26	9.42	+	2.76	0.0248
immune system process (GO:0002376)	351	29	10.6	+	2.74	0.00896
response to water (GO:0009415)	367	30	11.08	+	2.71	0.00743
polysaccharide metabolic process (GO:0005976)	417	34	12.59	+	2.7	0.00171
ion transport (GO:0006811)	666	54	20.1	+	2.69	1.02e-06
response to acid chemical (GO:0001101)	399	32	12.04	+	2.66	0.00507
growth (GO:0040007)	442	35	13.34	+	2.62	0.00221
cation transport (GO:0006812)	407	32	12.29	+	2.6	0.00748
response to water deprivation (GO:0009414)	358	28	10.81	+	2.59	0.034
chemical homeostasis (GO:0048878)	415	32	12.53	+	2.55	0.0152
response to bacterium (GO:0009617)	508	37	15.34	+	2.41	0.0107
regulation of multicellular organismal process (GO:0051239)	444	32	13.4	+	2.39	0.041
response to external stimulus (GO:0009605)	1507	105	45.49	+	2.31	3.64e-11
response to external biotic stimulus (GO:0043207)	1093	76	32.99	+	2.3	3.22e-07
response to other organism (GO:0051707)	1093	76	32.99	+	2.3	3.22e-07
response to biotic stimulus (GO:0009607)	1094	76	33.02	+	2.3	3.28e-07
response to inorganic substance (GO:0010035)	913	62	27.56	+	2.25	4.94e-05
interspecies interaction between organisms (GO:0044419)	1120	76	33.81	+	2.25	9.91e-07
defense response to other organism (GO:0098542)	805	53	24.3	+	2.18	0.00133
carbohydrate metabolic process (GO:0005975)	930	60	28.07	+	2.14	0.000374
response to oxygen-containing compound (GO:1901700)	1515	96	45.73	+	2.1	1.28e-07
defense response (GO:0006952)	949	57	28.65	+	1.99	0.00655
response to chemical (GO:0042221)	2676	152	80.78	+	1.88	4.3e-10
cellular response to chemical stimulus (GO:0070887)	1084	60	32.72	+	1.83	0.0411
response to stress (GO:0006950)	3100	164	93.58	+	1.75	9.17e-09
cell communication (GO:0007154)	1585	83	47.85	+	1.73	0.00807
developmental process involved in reproduction (GO:0003006)	1437	75	43.38	+	1.73	0.0271
response to organic substance (GO:0010033)	1704	87	51.44	+	1.69	0.0121
response to abiotic stimulus (GO:0009628)	2129	108	64.27	+	1.68	0.000801
response to stimulus (GO:0050896)	5538	280	167.18	+	1.67	6.79e-16
reproductive process (GO:0022414)	1732	87	52.28	+	1.66	0.0204
reproduction (GO:0000003)	1742	87	52.59	+	1.65	0.0224
establishment of localization (GO:0051234)	2294	114	69.25	+	1.65	0.00101
localization (GO:0051179)	2459	122	74.23	+	1.64	0.000332
cellular response to stimulus (GO:0051716)	2486	123	75.05	+	1.64	0.000373
transport (GO:0006810)	2249	111	67.89	+	1.63	0.00218
cellular process (GO:0009987)	11931	425	360.16	+	1.18	0.0246
Unclassified (UNCLASSIFIED)	6046	165	182.51	-	0.9	0
heterocycle metabolic process (GO:0046483)	2382	37	71.91	-	0.51	0.0143
cellular nitrogen compound metabolic process (GO:0034641)	2859	39	86.31	-	0.45	1.88e-05
RNA metabolic process (GO:0016070)	1287	13	38.85	-	0.33	0.00803
nucleobase-containing compound metabolic process (GO:0006139)	2082	18	62.85	-	0.29	6.72e-08
nucleic acid metabolic process (GO:0090304)	1697	14	51.23	-	0.27	2.34e-06
gene expression (GO:0010467)	1598	11	48.24	-	0.23	3.97e-07
RNA processing (GO:0006396)	783	5	23.64	-	0.21	0.0233

### Sheet: cellular component 
Analysis Type:	PANTHER Overrepresentation Test (Released 20200728)
Annotation Version and Release Date:	GO Ontology database DOI: 10.5281/zenodo.4081749 Released 2020-10-09
Analyzed List:	Client Text Box Input (Arabidopsis thaliana)
Reference List:	Arabidopsis thaliana (all genes in database)
Test Type:	FISHER
Correction:	BONFERRONI
Bonferroni count:	680
GO cellular component complete	Arabidopsis thaliana - REFLIST (27462)	Client Text Box Input (829)	Client Text Box Input (expected)	Client Text Box Input (over/under)	Client Text Box Input (fold Enrichment)	Client Text Box Input (P-value)
pollen tube tip (GO:0090404)	18	6	0.54	+	11.04	0.0362
growing cell tip (GO:0035838)	18	6	0.54	+	11.04	0.0362
pollen tube (GO:0090406)	83	24	2.51	+	9.58	3.96e-12
plasma membrane bounded cell projection (GO:0120025)	101	25	3.05	+	8.2	2.22e-11
cell projection (GO:0042995)	115	26	3.47	+	7.49	4.23e-11
secretory vesicle (GO:0099503)	168	18	5.07	+	3.55	0.00682
apoplast (GO:0048046)	297	29	8.97	+	3.23	9.26e-05
cell wall (GO:0005618)	563	46	17	+	2.71	4.05e-06
external encapsulating structure (GO:0030312)	565	46	17.06	+	2.7	4.48e-06
extracellular region (GO:0005576)	3051	178	92.1	+	1.93	3.31e-14
cell periphery (GO:0071944)	3987	224	120.36	+	1.86	3.93e-17
plasma membrane (GO:0005886)	3510	184	105.96	+	1.74	1.38e-10
membrane (GO:0016020)	5468	232	165.06	+	1.41	3.03e-05
intracellular anatomical structure (GO:0005622)	20629	569	622.73	-	0.91	0.0222
membrane-bounded organelle (GO:0043227)	18737	501	565.62	-	0.89	0.00219
organelle (GO:0043226)	18933	502	571.53	-	0.88	0.000335
intracellular organelle (GO:0043229)	18884	500	570.05	-	0.88	0.000286
intracellular membrane-bounded organelle (GO:0043231)	18576	489	560.76	-	0.87	0.0002
Unclassified (UNCLASSIFIED)	3005	75	90.71	-	0.83	0
nucleus (GO:0005634)	10197	236	307.82	-	0.77	0.000165
mitochondrion (GO:0005739)	4019	79	121.32	-	0.65	0.0133
catalytic complex (GO:1902494)	1158	13	34.96	-	0.37	0.0267
intracellular non-membrane-bounded organelle (GO:0043232)	1753	18	52.92	-	0.34	2.33e-05
non-membrane-bounded organelle (GO:0043228)	1753	18	52.92	-	0.34	2.33e-05
intracellular organelle lumen (GO:0070013)	1383	14	41.75	-	0.34	0.000578
membrane-enclosed lumen (GO:0031974)	1383	14	41.75	-	0.34	0.000578
organelle lumen (GO:0043233)	1383	14	41.75	-	0.34	0.000578
envelope (GO:0031975)	1023	10	30.88	-	0.32	0.0136
organelle envelope (GO:0031967)	1023	10	30.88	-	0.32	0.0136
protein-containing complex (GO:0032991)	2946	27	88.93	-	0.3	2.51e-12
nuclear lumen (GO:0031981)	1221	11	36.86	-	0.3	0.000672
nucleolus (GO:0005730)	484	1	14.61	-	0.07	0.0106

### Sheet: molecular function 
Analysis Type:	PANTHER Overrepresentation Test (Released 20200728)
Annotation Version and Release Date:	GO Ontology database DOI: 10.5281/zenodo.4081749 Released 2020-10-09
Analyzed List:	Client Text Box Input (Arabidopsis thaliana)
Reference List:	Arabidopsis thaliana (all genes in database)
Test Type:	FISHER
Correction:	BONFERRONI
Bonferroni count:	1771
GO molecular function complete	Arabidopsis thaliana - REFLIST (27462)	Client Text Box Input (829)	Client Text Box Input (expected)	Client Text Box Input (over/under)	Client Text Box Input (fold Enrichment)	Client Text Box Input (P-value)
sodium:proton antiporter activity (GO:0015385)	32	10	0.97	+	10.35	0.000493
metal ion:proton antiporter activity (GO:0051139)	39	11	1.18	+	9.34	0.000298
sodium ion transmembrane transporter activity (GO:0015081)	43	11	1.3	+	8.47	0.000687
monovalent cation:proton antiporter activity (GO:0005451)	54	12	1.63	+	7.36	0.000755
solute:proton antiporter activity (GO:0015299)	55	12	1.66	+	7.23	0.000896
cation:cation antiporter activity (GO:0015491)	61	13	1.84	+	7.06	0.000381
solute:cation antiporter activity (GO:0015298)	64	13	1.93	+	6.73	0.000617
pectinesterase activity (GO:0030599)	92	17	2.78	+	6.12	3.42e-05
amino acid transmembrane transporter activity (GO:0015171)	77	14	2.32	+	6.02	0.000722
carboxylic acid transmembrane transporter activity (GO:0046943)	121	20	3.65	+	5.48	1.06e-05
organic acid transmembrane transporter activity (GO:0005342)	121	20	3.65	+	5.48	1.06e-05
carbohydrate transmembrane transporter activity (GO:0015144)	95	14	2.87	+	4.88	0.00667
pectinesterase inhibitor activity (GO:0046910)	89	13	2.69	+	4.84	0.016
oxidoreductase activity, acting on peroxide as acceptor (GO:0016684)	117	17	3.53	+	4.81	0.000747
peroxidase activity (GO:0004601)	111	15	3.35	+	4.48	0.00791
active ion transmembrane transporter activity (GO:0022853)	215	28	6.49	+	4.31	1.41e-06
glucosyltransferase activity (GO:0046527)	190	23	5.74	+	4.01	0.000152
UDP-glucosyltransferase activity (GO:0035251)	143	17	4.32	+	3.94	0.00897
carboxylic ester hydrolase activity (GO:0052689)	229	27	6.91	+	3.91	1.93e-05
antiporter activity (GO:0015297)	197	23	5.95	+	3.87	0.000274
proton transmembrane transporter activity (GO:0015078)	166	19	5.01	+	3.79	0.00423
organic anion transmembrane transporter activity (GO:0008514)	198	21	5.98	+	3.51	0.00386
anion transmembrane transporter activity (GO:0008509)	335	34	10.11	+	3.36	8.42e-06
secondary active transmembrane transporter activity (GO:0015291)	266	26	8.03	+	3.24	0.00104
monovalent inorganic cation transmembrane transporter activity (GO:0015077)	220	21	6.64	+	3.16	0.0173
inorganic molecular entity transmembrane transporter activity (GO:0015318)	662	63	19.98	+	3.15	3.08e-11
hydrolase activity, hydrolyzing O-glycosyl compounds (GO:0004553)	385	34	11.62	+	2.93	0.000192
ion transmembrane transporter activity (GO:0015075)	715	63	21.58	+	2.92	7.39e-10
active transmembrane transporter activity (GO:0022804)	482	41	14.55	+	2.82	2.53e-05
transporter activity (GO:0005215)	1282	104	38.7	+	2.69	2.73e-15
heme binding (GO:0020037)	373	30	11.26	+	2.66	0.00624
cation transmembrane transporter activity (GO:0008324)	412	33	12.44	+	2.65	0.00224
transmembrane transporter activity (GO:0022857)	1237	99	37.34	+	2.65	3.76e-14
tetrapyrrole binding (GO:0046906)	403	30	12.17	+	2.47	0.0295
hydrolase activity, acting on glycosyl bonds (GO:0016798)	512	35	15.46	+	2.26	0.0304
oxidoreductase activity (GO:0016491)	1451	87	43.8	+	1.99	9.16e-06
hydrolase activity (GO:0016787)	2951	130	89.08	+	1.46	0.036
catalytic activity (GO:0003824)	8293	344	250.34	+	1.37	2.3e-08
Unclassified (UNCLASSIFIED)	6071	140	183.27	-	0.76	0
nucleic acid binding (GO:0003676)	3276	51	98.89	-	0.52	8.95e-05
mRNA binding (GO:0003729)	1000	9	30.19	-	0.3	0.018
RNA binding (GO:0003723)	1562	13	47.15	-	0.28	9.27e-06
