## Supplementary material for "A rapid alkalinization factor-like peptide EaF82 impairs tapetum degeneration during pollen development through induced ATP deficiency": All supplemental figures and tables: Table_S4 subset up and down.xlsx

### Sheet: Sheet1
Table S4. A subset of upregulated and downregulated DEGs with FDR<0.05
Gene ID	Gene	Gene descriptions	TC1	TC2
			log2FC	log2FC
Cation transporters (16)
AT2G22950	ACA7	Cation transporter/ E1-E2 ATPase family protein	-1.38	-1.8
AT3G22910	ACA13	Cation transporter/ E1-E2 ATPase family protein	-2.17	-2.36
AT1G79520	MTP9	Cation efflux family protein	-1.06	-1.39
AT3G51860	CAX3	cation exchanger 3	-1.6	-2.41
AT1G79400	CHX2	cation/H+ exchanger 2	-3.01	-3.1
AT2G13620	CHX15	cation/hydrogen exchanger 15	-2.02	-3.74
AT5G01690	CHX27	cation/H+ exchanger 27	-1.81	-3.84
AT1G08150	CHX5	Cation/hydrogen exchanger family protein	-2.75	-3.2
AT2G28180	CHX8	cation/hydrogen exchanger family protein	-2.72	-3.4
AT5G37060	CHX24	cation/H+ exchanger 24	-2.19	-3.72
AT1G06970	CHX14	cation/hydrogen exchanger 14	-1.45	-3.26
AT3G17630	CHX19	cation/H+ exchanger 19	-1.37	-1.57
AT1G05580	CHX23	cation/H+ exchanger 23	-2.86	-3.71
AT5G58460	CHX25	cation/H+ exchanger 25	-2.22	-2.28
AT1G08140	CHX6A	cation/H+ exchanger 6A	-2.8	-3.52
AT1G64170	CHX16	cation/H+ exchanger 16	1.18	1.61
Transporters (33)
AT1G71680	-	transmembrane amino acid transporter family protein	-2.05	-2.22
AT5G02180	-	transmembrane amino acid transporter family protein	-1.15	-1.26
AT2G41190	-	transmembrane amino acid transporter family protein	-1.33	-1.35
AT3G54830	-	transmembrane amino acid transporter family protein	-1.08	-2
AT3G28960	-	transmembrane amino acid transporter family protein	-1.72	-1.93
AT2G42005	ATAVT3B	transmembrane amino acid transporter family protein	-1.01	-1.18
AT4G21120	CAT1	amino acid transporter 1 (AAT1)	-1.68	-1.79
AT4G25010	SWEET14	Nodulin MtN3 family protein	-1.45	-1.68
AT5G50800	SWEET13	Nodulin MtN3 family protein	-1.45	-1.5
AT3G28007	SWEET4	Nodulin MtN3 family protein	-1.27	-1.75
AT5G23660	SWEET12	bidirectional sugar transporter SWEET12-like protein	-1.11	-1.6
AT5G62850	SWEET5	Nodulin MtN3 family protein (AtVEX1)	-1.84	-2.2
AT2G16130	PLT2	polyol/monosaccharide transporter 2 (PMT2)	-1.26	-1.16
AT5G23270	STP11	sugar transporter 11	-3.15	-3.31
AT1G50310	STP9	sugar transporter 9	-1.46	-1.53
AT3G05960	STP6	sugar transporter 6	-1.78	-1.76
AT5G59320	LTP3	lipid transfer protein 3	-1.38	-1.73
AT3G54700	PHT1-7	phosphate transporter 1;7	-1.71	-1.8
AT1G32450	NPF7.3	nitrate transporter 1.5	-1.4	-2.21
AT5G19600	SULTR3	sulfate transporter 3;5	-1.47	-1.46
AT1G22150	SULTR1	sulfate transporter 1;3	-1.11	-1.29
AT5G55930	OPT1	oligopeptide transporter 1	-1.21	-1.31
AT4G35180	-	LYS/HIS transporter 7(LHT7)	-2.16	-2.99
AT4G18220	PUP9	Drug/metabolite transporter superfamily protein	-1.25	-1.11
AT5G52760	-	Copper transport protein family	-1.58	-2.13
AT1G74810	BOR5	HCO3- transporter family	-2.74	-2.12
AT4G32510	BOR7	HCO3- transporter family	-1.47	-2.03
AT1G30220	INT2	inositol transporter 2	-1.36	-1.33
AT1G23070	-	organic solute transporter ostalpha protein (DUF300)	-1.73	-1.75
AT4G10310	HKT1	high-affinity K+ transporter 1	-2.07	-2.89
AT4G18790	NRAMP5	NRAMP metal ion transporter family protein	-2.66	-4.92
AT2G27240	ALMT7	aluminum activated malate transporter family protein	-1.64	-1.79
AT4G05110	ENT6	equilibrative nucleoside transporter 6	-2.05	-1.35
Receptor and receptor-like kinases (29)
AT4G23130	CRK5	cysteine-rich RLK (RECEPTOR-like protein kinase) 5	-1.13	-1.5
AT4G23140	CRK6	cysteine-rich RLK (RECEPTOR-like protein kinase) 6	-1.7	-2.33
AT4G23170	CRK9	receptor-like protein kinase-related family protein	-1.11	-1.23
AT4G23260	CRK18	cysteine-rich RLK (RECEPTOR-like protein kinase) 18	-2.34	-2.07
AT4G23270	CRK19	cysteine-rich RLK (RECEPTOR-like protein kinase) 19	-1.45	-1.65
AT4G04490	CRK36	cysteine-rich RLK (RECEPTOR-like protein kinase) 36	-1.74	-1.01
AT3G45430	LECRK15	Concanavalin A-like lectin protein kinase family protein	-1.17	-1.17
AT4G02410	LECRK43	Concanavalin A-like lectin protein kinase family protein	-1.71	-1.96
AT3G08870	LECRK61	Concanavalin A-like lectin protein kinase family protein	-1.73	-1.68
AT5G28680	ANX2	Malectin/receptor-like protein kinase family protein	-2.55	-3.68
AT4G39110	BUPS1	Malectin/receptor-like protein kinase family protein	-1.65	-2.22
AT2G21480	BUPS2	Malectin/receptor-like protein kinase family protein	-1.99	-2.45
AT5G39020	MDS3	Malectin/receptor-like protein kinase family protein	-1.05	-1.05
AT3G22060	CRRSP38	Receptor-like protein kinase-related family protein	-1.59	-1.72
AT3G21960	CRRSP24	Receptor-like protein kinase-related family protein	-1.28	-1.71
AT3G21900	CRRSP16	Receptor-like protein kinase-related family protein	-1.86	-1.72
AT1G65800	SD16	receptor kinase 2	-1.32	-1.5
AT1G65790	SD17	receptor kinase 1	-1.17	-1.89
AT2G18470	PERK4	Proline-rich extensin-like receptor kinase 4	-1.69	-2.03
AT4G18253	-	receptor Serine/Threonine kinase-like protein	-1.88	-2.13
AT2G07040	PRK2A	Leucine-rich repeat protein kinase family protein	-2.34	-2.97
AT5G20690	PRK6	Leucine-rich repeat protein kinase family protein	-2.07	-2.55
AT2G29120	GLR2.7	glutamate receptor 2.7	-1.71	-1.85
AT2G30290	VSR2	VACUOLAR SORTING RECEPTOR 2	-1.38	-1.73
AT4G20110	VSR7	VACUOLAR SORTING RECEPTOR 7	-1.79	-1.86
AT3G21570	-	proline-rich nuclear receptor coactivator	-3.66	-3.94
AT4G13810	-	receptor like protein 47	-1.11	-1.05
AT4G06536	-	SPla/RYanodine receptor (SPRY) domain-containing protein	-2.14	-1.62
AT5G48660	-	B-cell receptor-associated protein 31-like protein	-1.33	-1.34
Transcription factors (21)
AT1G19960	-	transcription factor	-2.35	-2.91
AT1G35490	-	bZIP family transcription factor	-2.42	-2.83
AT1G21000	-	PLATZ transcription factor family protein	-2.06	-2.14
AT1G26310	CAL	K-box region and MADS-box transcription factor family protein	-1.34	-1.31
AT1G76590	-	PLATZ transcription factor family protein	-1.4	-1.68
AT3G18550	TCP18/BRC1	TCP family transcription factor	-1.75	-1.36
AT5G65070	MAF4	K-box region and MADS-box transcription factor family protein	-2.45	-2.68
AT2G47270	UPB1	transcription factor UPBEAT protein	-4.38	-4.18
AT1G64800	-	DNA binding / transcription factor	-1.11	-1.82
AT5G65210	TGA1	bZIP transcription factor family protein	-1.31	-1.45
AT2G41690	HSFB3	heat shock transcription factor B3	-1.36	-2.41
AT2G36080	ABS2/NGAL1	AP2/B3-like transcriptional factor family protein	-2.14	-2.2
AT1G19890	MGH3	male-gamete-specific histone H3	-1.55	-2.29
AT1G26480	GRF12	general regulatory factor 12	-1.39	-1.76
AT2G13570	NFYB7	nuclear factor Y, subunit B7	-1.79	-1.98
AT5G61605	ESFL10	EMBRYO SURROUNDING FACTOR-like protein	-1.46	-1.3
AT2G31230	ERF15	ethylene-responsive element binding factor 15	-2.43	-2.94
AT4G25590	ADF7	actin depolymerizing factor 7	-1.34	-1.84
AT5G52360	ADF12	actin depolymerizing factor 10	-1.64	-1.84
AT5G54940	-	Translation initiation factor SUI1 family protein	-1.51	-1.56
AT1G69410	ELF5A-3	eukaryotic elongation factor 5A-3	-1.02	-1.13
AT4G22950	AGL19	Agamous-like MADS-box protein AGL19	2.67	3.13
AT2G45660	SOC1	MADS-box protein AGL20	1.33	1.35
AT5G62165	AGL42	MADS-box protein AGL42	1.07	1.07
AT4G24540	AGL24	MADS-box protein AGL24	1.6	1.71
AT5G52600	MYB82	Transcription factor MYB82	1.09	1.04
AT3G27920	GL1	Trichome differentiation protein GL1	1.81	2.39
AT4G35900	FD	Basic-leucine zipper (bZIP) transcription factor family protein	1.7	1.94
Pollen protein (8)
AT5G17480	APC1	pollen calcium-binding protein 1	-1.29	-1.41
AT1G24520	BCP1	homolog of Brassica campestris pollen protein 1	-2.73	-3.9
AT4G10603	-	S locus-related glycoprotein 1 (SLR1) binding pollen coat protein family	-1.19	-1.4
AT2G35210	AGD10	root and pollen ARFGAP	-1.92	-2.3
AT2G25600	AKT6	Shaker pollen inward K+ channel	-1.54	-2.03
AT5G45880	-	Pollen Ole e 1 allergen and extensin family protein	-2.03	-2.74
AT1G29140	-	Pollen Ole e 1 allergen and extensin family protein	-1.91	-2.25
AT5G55490	GEX1	gamete expressed protein 1	-1.14	-1.68
Hormone (14)
AT2G33830	DRMH1	Dormancy/auxin associated family protein	-1.39	-1.62
AT5G44300	DRMH2	Dormancy/auxin associated family protein	-2.81	-2.94
AT1G54070	-	Dormancy/auxin associated family protein	-2.6	-3.52
AT4G16670	DFU828	auxin canalization protein	-1.37	-1.27
AT5G13370	-	auxin-responsive GH3 family protein	-2.38	-2.34
AT5G13350	-	auxin-responsive GH3 family protein	-1.48	-1.88
AT3G43120	-	SAUR-like auxin-responsive protein family	-2.43	-2.65
AT3G60690	-	SAUR-like auxin-responsive protein family	-1.4	-1.4
AT2G21220	-	SAUR-like auxin-responsive protein family	-1.13	-1.14
AT2G45210	SAUR36	SAUR-like auxin-responsive protein family	-2.62	-2.44
AT4G13790	-	SAUR-like auxin-responsive protein family	-1.26	-2.54
AT2G31230	ERF15	ethylene-responsive element binding factor 15	-2.43	-2.94
AT1G17870	EGY3	ethylene-dependent gravitropism-deficient and yellow-green-like 3	-1.23	-1.05
AT1G10980	-	Lung seven transmembrane receptor family protein	-1.91	-1.6
Transmembrane proteins (44)
AT3G28780	DUF1216	transmembrane protein, putative	-2.23	-2.99
AT5G39880	-	transmembrane protein	-2.77	-4
AT1G77145	DUF506	transmembrane protein, putative	-3.62	-2.31
AT4G06534	-	transmembrane protein	-1.41	-1.96
AT1G65486	STMP4	transmembrane protein	-1.74	-1.53
AT1G24147	-	transmembrane protein	-2.83	-3.45
AT4G36850	-	PQ-loop repeat family protein / transmembrane family protein	-1.2	-1.83
AT5G67550	-	transmembrane protein	-1.48	-1.46
AT2G25510	-	transmembrane protein	-1.77	-2.28
AT5G44580	-	transmembrane protein	-2.25	-2.13
AT1G19397	-	transmembrane protein	-3.83	-4.42
AT1G35320	-	transmembrane protein	-1.03	-1.08
AT1G52343	-	transmembrane protein	-1.68	-2.06
AT1G31990	-	transmembrane protein	-1.71	-3.1
AT5G08240	-	transmembrane protein	-2.11	-1.71
AT1G65490	STMP5	transmembrane protein	-1.07	-1.85
AT1G65500	STMP6	transmembrane protein	-1.89	-1.82
AT1G22890	STMP2	transmembrane protein	-2.3	-2.47
AT4G18425	DMP4	transmembrane protein, putative	-1.72	-1.59
AT5G18130	-	transmembrane protein	-1.19	-1.13
AT3G52620	-	transmembrane protein	-1.26	-1.92
AT3G45810	RBOHJ	ferric reductase-like transmembrane component family protein	-1.82	-2.57
AT5G60010	RBOHH	ferric reductase-like transmembrane component family protein	-2.31	-4.71
AT4G18540	-	transmembrane protein	-1.13	-1.55
AT3G28790	DUF1216	transmembrane protein, putative	-1.65	-2.11
AT2G41905	-	transmembrane protein	-1.75	-2.16
AT3G27416	-	transmembrane protein	-2.47	-3.12
AT5G44568	STMP10	transmembrane protein	-2.77	-3.27
AT3G28270	AFL1	transmembrane protein, putative	-3.35	-4.64
AT5G46220	TOD1	transmembrane protein	-1.2	-1.4
AT1G23580	DUF220	transmembrane protein, putative	-1.27	-1.34
AT5G61630	-	transmembrane protein	-1.32	-1.29
AT2G18690	-	transmembrane protein	-2.21	-3
AT3G50170	DUF247	transmembrane protein, putative	-1.36	-1.33
AT3G01250	-	transmembrane protein	-2.1	-2.68
AT1G67860	-	transmembrane protein	-1.18	-1.03
AT3G48660	DUF3336	transmembrane protein, putative	-2.24	-1.28
AT1G62515	-	transmembrane protein	-2.93	-3.35
AT1G49470	DUF716	transmembrane epididymal protein	-1.73	-2.16
AT3G28770	DUF1216	transmembrane protein, putative	-2.45	-4.26
AT5G07490	-	transmembrane protein	-1.06	-1.37
AT1G49310	-	transmembrane protein	-1.93	-2.48
AT4G34320	DUF677	transmembrane protein, putative	-1.79	-1.11
AT2G22340	-	transmembrane protein	-1.6	-1.56
Cell wall modification-AGPs (7)
AT3G20865	AGP40	arabinogalactan protein 40	-2.1	-2.54
AT3G01700	AGP11	arabinogalactan protein 11	-2	-2.89
AT5G14380	AGP6	arabinogalactan protein 6	-1.91	-2.45
AT5G40730	AGP24	arabinogalactan protein 24	-1.83	-1.99
AT3G57690	AGP23	arabinogalactan protein 23	-1.6	-2.03
AT1G35230	AGP5	arabinogalactan protein 5	-1.32	-2.03
AT5G56540	AGP14	arabinogalactan protein 14	-1.29	-1.34
Proteases (8)
AT5G50260	CEP1	Cysteine proteinases	-3.63	-4.52
AT2G27420	-	Cysteine proteinases	-1.24	-1.18
AT3G51350	-	aspartyl protease	-2.55	-3.59
AT5G36260	-	aspartyl protease	-1.77	-3.06
AT5G10770	-	aspartyl protease	-1.57	-1.62
AT5G10760	AED1	aspartyl protease	-1.46	-2.09
AT3G19390	RD21C	cysteine protease	-1.4	-2.34
AT2G30650	-	ATP-dependent caseinolytic (Clp) protease	-1.2	-1.47
Tapetum and pollen (8)
AT5G50260	CEP1	Cysteine proteinases superfamily protein	-3.63	-4.52
AT1G23730	BCA3	beta carbonic anhydrase 3	-1.44	-1.58
AT1G69940	PPME1	Pectin lyase-like superfamily protein	-1.73	-2.21
AT5G07410	PME48	Pectin lyase-like superfamily protein	-1.66	-2.12
AT2G47040	PME5	Plant invertase/pectin methylesterase inhibitor superfamily	-1.86	-2.37
AT2G47030	PME4	Plant invertase/pectin methylesterase inhibitor superfamily	-2.35	-3.54
AT3G62170	VGDH2	VANGUARD-like protein	-1.69	-2.23
AT1G67290	GLOX1	glyoxal oxidase-related protein	-2.3	-4.09
Cell wall modification-PME and PMEI (29)
AT2G31430	PMEI5	Plant invertase/pectin methylesterase inhibitor superfamily protein	-2.16	-3.24
AT5G46940	-	Plant invertase/pectin methylesterase inhibitor superfamily protein	-1.41	-1.9
AT3G62170	VGDH2	VANGUARD-like protein	-1.69	-2.23
AT2G26450	PME13	Plant invertase/pectin methylesterase inhibitor superfamily	-2.33	-3.23
AT1G70540	EDA24	Plant invertase/pectin methylesterase inhibitor superfamily protein	-1.79	-2.61
AT2G47030	PME4	Plant invertase/pectin methylesterase inhibitor superfamily(VGDH1)	-2.35	-3.54
AT5G07430	PME50	Pectin lyase-like superfamily protein	-2.03	-2.56
AT1G57590	PAE2	Pectinacetylesterase family protein	-3.21	-2.05
AT2G47040	PME5	Plant invertase/pectin methylesterase inhibitor superfamily(VGD1)	-1.86	-2.37
AT5G07420	PME49	Pectin lyase-like superfamily protein	-1.95	-3.45
AT4G02250	-	Plant invertase/pectin methylesterase inhibitor superfamily protein	-2.27	-2.95
AT3G05610	PME21	Plant invertase/pectin methylesterase inhibitor superfamily	-2.36	-3.62
AT2G26560	PLP2	phospholipase A 2A(PLA2A)	-2.51	-2.17
AT3G17220	PMEI2	pectin methylesterase inhibitor 2	-1.16	-1.36
AT5G07410	PME48	Pectin lyase-like superfamily protein	-1.66	-2.12
AT1G48020	PMEI1	pectin methylesterase inhibitor 1	-3.06	-3.65
AT2G47340	-	Plant invertase/pectin methylesterase inhibitor superfamily protein	-1.69	-2.94
AT5G46970	-	Plant invertase/pectin methylesterase inhibitor superfamily protein	-2.3	-2.43
AT4G16690	PPD	methyl esterase 16(MES16)	-1.45	-1.61
AT1G10770	-	Plant invertase/pectin methylesterase inhibitor superfamily protein	-2.16	-3
AT1G69940	PPME1	Pectin lyase-like superfamily protein	-1.73	-2.21
AT1G23200	PME6	Plant invertase/pectin methylesterase inhibitor superfamily	-1.68	-2.6
AT5G53370	PME61	pectin methylesterase PCR fragment F(PMEPCRF)	-1.06	-1.24
AT5G27870	PME28	Plant invertase/pectin methylesterase inhibitor superfamily	-2.45	-4.2
AT4G29470	PLA2-DELTA	Phospholipase A2 family protein	-1.92	-2.96
AT2G47550	PME20	Plant invertase/pectin methylesterase inhibitor superfamily	-2.2	-1.35
AT3G17060	PME67	Pectin lyase-like superfamily protein	-2.52	-3.34
AT3G50440	MES10	methylesterase	-2.01	-2.53
AT4G15980	PME43	Plant invertase/pectin methylesterase inhibitor superfamily	-2.01	-3.8
ABC transporter (6)
AT5G61690	ABCA11	ABC2 homolog 15	-1.95	-3.68
AT5G46540	ABCB7	P-glycoprotein 7	-3.19	-3.35
AT3G28345	ABCB15	ABC transporter family protein	-1.49	-1.75
AT5G13580	ABCG6	ABC-2 type transporter family protein	-1.6	-3.27
AT3G55100	ABCG17	ABC-2 type transporter family protein	-1.27	-1.71
AT2G37280	ABCG33	pleiotropic drug resistance 5	1.4	1.29
